# *RRAS* and *RRAS2* mutations are recurrent oncogenic drivers in lung cancer and are sensitive to the pan-RAS inhibitor RMC-6236

**DOI:** 10.1101/2025.09.19.677259

**Authors:** Alexander J. Pfeil, Tom Zhang, Ryan Cheng, Marissa S. Mattar, Juan Luis Gomez Marti, Leo Gili, Rachel Lai, Inna Khodos, Rohan P. Master, Jenna-Marie Dix, Andrea Gazzo, Kathryn C. Arbour, Elisa de Stanchina, Christopher A. Febres-Aldana, Marc Ladanyi, Soo-Ryum Yang, Romel Somwar

**Affiliations:** Department of Pathology and Laboratory Medicine, Memorial Sloan Kettering Cancer Center, New York, NY, 10065; University of North Carolina School of Medicine, Chapel Hill, NC, 27599; Graduate Medical Education, Memorial Sloan Kettering Cancer Center, New York, NY, 10065; New York Medical College, Valhalla, NY 10595; Human Oncology and Pathogenesis Program, Memorial Sloan Kettering Cancer Center, New York, NY, 10065; Department of Pathology and Laboratory Medicine, Northwell Health Lenox Hill Hospital, New York, NY, 10075; Anti-tumor Core Facility, Memorial Sloan Kettering Cancer Center, New York, NY, 10065; Thoracic Oncology Service, Department of Medicine, Memorial Sloan Kettering Cancer Center, New York, NY, 10065; Laboratory of Pathology, National Cancer Institute, National Institute of Health, Bethesda, MD, 20892, USA

**Author notes:** These authors contributed equally to this manuscript (Alexander J. Pfeil, Tom Zhang). Co-senior authors (Soo-Ryum Yang, Romel Somwar). **Author for Correspondence: Marc Ladanyi, MD**, Department of Pathology and Laboratory Medicine, Memorial Sloan Kettering Cancer Center, 1275 York Ave, NY, NY, 10065.

## Abstract

**Introduction:** *RRAS* and *RRAS2* encode a subfamily of RAS-like small GTPases that share considerable structural and functional similarities with *KRAS*, *HRAS*, and *NRAS.* Whether homologous *RRAS*/*RRAS2* mutations are oncogenic and actionable drivers in lung cancer remains underexplored.

**Methods:** An institutional cohort of 8,488 non-small cell lung carcinomas (NSCLC) sequenced by comprehensive targeted DNA sequencing (MSK-IMPACT) between 2016-2024 was evaluated for *RRAS*/*RRAS2* mutations. *RRAS*^Q87L^ or *RRAS2*^Q72L^ were modeled in murine IL3-dependent Ba/F3 cells and immortalized human bronchiolar epithelial cells (HBECs). The oncogenic potential, signaling characteristics, and sensitivity to PI3K and MAPK pathway inhibitors, including the novel pan-RAS inhibitor RMC-6236, were evaluated *in vitro* and *in vivo*.

**Results:** *RRAS*^Q87L^ or *RRAS2*^Q72L^, homologous to KRAS-codon Q61 substitutions, were found in ∼0.45% of NSCLCs (38/8,488), with all but two lacking other MAPK pathway oncogenic drivers. RRAS^Q87L^ and RRAS2^Q72L^ mutations transformed Ba/F3 and HBEC cells and robustly activated MAPK and PI3K-mTOR pathway signaling. RMC-6236 suppressed proliferation of RRAS^Q87L^ and RRAS2^Q72L^ mutant cell lines, reduced ERK phosphorylation, induced apoptosis, and impeded cell-cycle progression. *In vivo*, RMC-6236 significantly inhibited growth of *RRAS*^Q87L^/*RRAS2*^Q72L^-mutant HBEC-derived xenografts.

**Conclusions:** RRAS^Q87L^ and RRAS2^Q72L^ are recurrent, oncogenic, and potentially actionable drivers in NSCLC. Our study supports the inclusion of *RRAS/RRAS2* into routine molecular diagnostic panels for precision oncology and provides preclinical rationale for investigating the potential therapeutic utility of pan-RAS inhibitors for patients with RRAS^Q87L^/RRAS2^Q72L^-mutant lung cancers.

**Statement of translational relevance:** Targeted therapies have transformed standard of care for oncogene-driven non-small cell lung carcinomas (NSCLC), yet a significant subset lacks actionable drivers. We identified recurrent *RRAS*^Q87L^ and *RRAS2*^Q72L^ mutations which are mutually exclusive with other MAPK pathway drivers and found in ∼0.45% of NSCLC, comparable in prevalence to *NTRK* and *NRG1* fusions. In preclinical models, these mutations activate canonical growth signaling, drive tumorigenic phenotypes, and confer sensitivity to RAS/MAPK-directed agents, including the novel pan-RAS inhibitor RMC-6236, currently in trials for patients with solid tumors harboring *KRAS* mutations. These data support *RRAS*^Q87L^ and *RRAS2*^Q72L^ as *bona fide* lung cancer drivers and nominate RRAS/RRAS2-mutant tumors as candidates for pan-RAS-targeted therapeutics. Our findings provide a biologic rationale and preclinical evidence to inform molecular testing paradigms and to prioritize enrollment of patients with RRAS/RRAS2-mutant NSCLC into future clinical trials of pan-RAS inhibitors.
