## Supplementary Table 1 for "*RRAS* and *RRAS2* mutations are recurrent oncogenic drivers in lung cancer and are sensitive to the pan-RAS inhibitor RMC-6236"

### Sheet: Supplementary Table 1
MSK-IMPACT 468	MSK-IMPACT 505
ABL1	ABL1
ACVR1	ABRAXAS1
AGO2	ACVR1
AKT1	AGO2
AKT2	AKT1
AKT3	AKT2
ALK	AKT3
ALOX12B	ALB
AMER1	ALK
ANKRD11	ALOX12B
APC	AMER1
AR	ANKRD11
ARAF	APC
ARID1A	APLNR
ARID1B	AR
ARID2	ARAF
ARID5B	ARHGAP35
ASXL1	ARID1A
ASXL2	ARID1B
ATM	ARID2
ATR	ARID5B
ATRX	ASXL1
AURKA	ASXL2
AURKB	ATM
AXIN1	ATR
AXIN2	ATRX
AXL	ATXN7
B2M	AURKA
BABAM1	AURKB
BAP1	AXIN1
BARD1	AXIN2
BBC3	AXL
BCL10	B2M
BCL2	BABAM1
BCL2L1	BAP1
BCL2L11	BARD1
BCL6	BBC3
BCOR	BCL10
BIRC3	BCL2
BLM	BCL2L1
BMPR1A	BCL2L11
BRAF	BCL6
BRCA1	BCOR
BRCA2	BIRC3
BRD4	BLM
BRIP1	BMPR1A
BTK	BRAF
CALR	BRCA1
CARD11	BRCA2
CARM1	BRD4
CASP8	BRIP1
CBFB	BTK
CBL	CALR
CCND1	CARD11
CCND2	CARM1
CCND3	CASP8
CCNE1	CBFB
CD274	CBL
CD276	CCND1
CD79A	CCND2
CD79B	CCND3
CDC42	CCNE1
CDC73	CCNQ
CDH1	CD274
CDK12	CD276
CDK4	CD79A
CDK6	CD79B
CDK8	CDC42
CDKN1A	CDC73
CDKN1B	CDH1
CDKN2Ap14ARF	CDK12
CDKN2Ap16INK4A	CDK4
CDKN2B	CDK6
CDKN2C	CDK8
CEBPA	CDKN1A
CENPA	CDKN1B
CHEK1	CDKN2A
CHEK2	CDKN2B
CIC	CDKN2C
CREBBP	CEBPA
CRKL	CENPA
CRLF2	CHEK1
CSDE1	CHEK2
CSF1R	CIC
CSF3R	COP1
CTCF	CREBBP
CTLA4	CRKL
CTNNB1	CRLF2
CUL3	CSDE1
CXCR4	CSF1R
CYLD	CSF3R
CYSLTR2	CTCF
DAXX	CTLA4
DCUN1D1	CTNNB1
DDR2	CTR9
DICER1	CUL3
DIS3	CXCR4
DNAJB1	CXORF67
DNMT1	CYLD
DNMT3A	CYP19A1
DNMT3B	CYSLTR2
DOT1L	DAXX
DROSHA	DCUN1D1
DUSP4	DDR2
E2F3	DICER1
EED	DIS3
EGFL7	DNAJB1
EGFR	DNMT1
EIF1AX	DNMT3A
EIF4A2	DNMT3B
EIF4E	DOT1L
ELF3	DROSHA
EP300	DUSP4
EPAS1	E2F3
EPCAM	EED
EPHA3	EGFL7
EPHA5	EGFR
EPHA7	EIF1AX
EPHB1	EIF2C1
ERBB2	EIF4A2
ERBB3	EIF4E
ERBB4	ELF3
ERCC2	ELOC
ERCC3	EP300
ERCC4	EPAS1
ERCC5	EPCAM
ERF	EPHA3
ERG	EPHA5
ERRFI1	EPHA7
ESR1	EPHB1
ETV1	ERBB2
ETV6	ERBB3
EZH1	ERBB4
EZH2	ERCC2
FAM175A	ERCC3
FAM46C	ERCC4
FAM58A	ERCC5
FANCA	ERF
FANCC	ERG
FAT1	ERRFI1
FBXW7	ESR1
FGF19	ETAA1
FGF3	ETV1
FGF4	ETV6
FGFR1	EZH1
FGFR2	EZH2
FGFR3	FANCA
FGFR4	FANCC
FH	FAT1
FLCN	FBXW7
FLT1	FGF19
FLT3	FGF3
FLT4	FGF4
FOXA1	FGFR1
FOXL2	FGFR2
FOXO1	FGFR3
FOXP1	FGFR4
FUBP1	FH
FYN	FLCN
GATA1	FLT1
GATA2	FLT3
GATA3	FLT4
GLI1	FOXA1
GNA11	FOXF1
GNAQ	FOXL2
GNAS	FOXO1
GPS2	FOXP1
GREM1	FTSJD1
GRIN2A	FUBP1
GSK3B	FYN
H3F3A	GAB1
H3F3B	GAB2
H3F3C	GATA1
HGF	GATA2
HIST1H1C	GATA3
HIST1H2BD	GLI1
HIST1H3A	GNA11
HIST1H3B	GNAQ
HIST1H3C	GNAS
HIST1H3D	GNB1
HIST1H3E	GPS2
HIST1H3F	GREM1
HIST1H3G	GRIN2A
HIST1H3H	GSK3B
HIST1H3I	H1-2
HIST1H3J	H2BC5
HIST2H3C	H3-3A
HIST2H3D	H3-3B
HIST3H3	H3-4
HLA-A	H3-5
HLA-B	H3C1
HNF1A	H3C10
HOXB13	H3C11
HRAS	H3C12
ICOSLG	H3C13
ID3	H3C14
IDH1	H3C2
IDH2	H3C3
IFNGR1	H3C4
IGF1	H3C6
IGF1R	H3C7
IGF2	H3C8
IKBKE	HGF
IKZF1	HLA-A
IL10	HLA-B
IL7R	HLA-C
INHA	HNF1A
INHBA	HOXB13
INPP4A	HRAS
INPP4B	ICOSLG
INPPL1	ID3
INSR	IDH1
IRF4	IDH2
IRS1	IFNGR1
IRS2	IGF1
JAK1	IGF1R
JAK2	IGF2
JAK3	IKBKE
JUN	IKZF1
KDM5A	IL10
KDM5C	IL7R
KDM6A	INHA
KDR	INHBA
KEAP1	INPP4A
KIT	INPP4B
KLF4	INPPL1
KMT2A	INSR
KMT2B	IRF4
KMT2C	IRS1
KMT2D	IRS2
KNSTRN	JAK1
KRAS	JAK2
LATS1	JAK3
LATS2	JUN
LMO1	KBTBD4
LYN	KDM5A
MALT1	KDM5C
MAP2K1	KDM6A
MAP2K2	KDR
MAP2K4	KEAP1
MAP3K1	KIT
MAP3K13	KLF4
MAP3K14	KLF5
MAPK1	KMT2A
MAPK3	KMT2B
MAPKAP1	KMT2C
MAX	KMT2D
MCL1	KMT5A
MDC1	KNSTRN
MDM2	KRAS
MDM4	LATS1
MED12	LATS2
MEF2B	LMO1
MEN1	LYN
MET	LZTR1
MGA	MAD2L2
MITF	MALT1
MLH1	MAP2K1
MPL	MAP2K2
MRE11A	MAP2K4
MSH2	MAP3K1
MSH3	MAP3K13
MSH6	MAP3K14
MSI1	MAPK1
MSI2	MAPK3
MST1	MAPKAP1
MST1R	MAX
MTOR	MCL1
MUTYH	MDC1
MYC	MDM2
MYCL1	MDM4
MYCN	MED12
MYD88	MEF2B
MYOD1	MEN1
NBN	MET
NCOA3	MGA
NCOR1	MITF
NEGR1	MLH1
NF1	MLLT1
NF2	MPL
NFE2L2	MRE11
NFKBIA	MSH2
NKX2-1	MSH3
NKX3-1	MSH6
NOTCH1	MSI1
NOTCH2	MSI2
NOTCH3	MST1
NOTCH4	MST1R
NPM1	MTAP
NRAS	MTOR
NSD1	MUTYH
NTHL1	MYC
NTRK1	MYCL
NTRK2	MYCN
NTRK3	MYD88
NUF2	MYOD1
NUP93	NADK
PAK1	NBN
PAK7	NCOA3
PALB2	NCOR1
PARK2	NEGR1
PARP1	NF1
PAX5	NF2
PBRM1	NFE2L2
PDCD1	NFKBIA
PDCD1LG2	NKX2-1
PDGFRA	NKX3-1
PDGFRB	NOTCH1
PDPK1	NOTCH2
PGR	NOTCH3
PHOX2B	NOTCH4
PIK3C2G	NPM1
PIK3C3	NRAS
PIK3CA	NSD1
PIK3CB	NSD3
PIK3CD	NTHL1
PIK3CG	NTRK1
PIK3R1	NTRK2
PIK3R2	NTRK3
PIK3R3	NUF2
PIM1	NUP93
PLCG2	PAK1
PLK2	PAK7
PMAIP1	PALB2
PMS1	PARP1
PMS2	PAX5
PNRC1	PBRM1
POLD1	PDCD1
POLE	PDCD1LG2
PPARG	PDGFRA
PPM1D	PDGFRB
PPP2R1A	PDPK1
PPP4R2	PGBD5
PPP6C	PGR
PRDM1	PHF6
PRDM14	PHOX2B
PREX2	PIK3C2G
PRKAR1A	PIK3C3
PRKCI	PIK3CA
PRKD1	PIK3CB
PTCH1	PIK3CD
PTEN	PIK3CG
PTP4A1	PIK3R1
PTPN11	PIK3R2
PTPRD	PIK3R3
PTPRS	PIM1
PTPRT	PLCG2
RAB35	PLK2
RAC1	PMAIP1
RAC2	PMS1
RAD21	PMS2
RAD50	PNRC1
RAD51	POLD1
RAD51B	POLE
RAD51C	POT1
RAD51D	PPARG
RAD52	PPM1D
RAD54L	PPP2R1A
RAF1	PPP4R2
RARA	PPP6C
RASA1	PRDM1
RB1	PRDM14
RBM10	PREX2
RECQL	PRKAR1A
RECQL4	PRKCI
REL	PRKD1
RET	PRKN
RFWD2	PTCH1
RHEB	PTEN
RHOA	PTP4A1
RICTOR	PTPN11
RIT1	PTPRD
RNF43	PTPRS
ROS1	PTPRT
RPS6KA4	RAB35
RPS6KB2	RAC1
RPTOR	RAC2
RRAGC	RAD21
RRAS	RAD50
RRAS2	RAD51
RTEL1	RAD51B
RUNX1	RAD51C
RXRA	RAD51D
RYBP	RAD52
SDHA	RAD54L
SDHAF2	RAF1
SDHB	RARA
SDHC	RASA1
SDHD	RB1
SESN1	RBM10
SESN2	RECQL
SESN3	RECQL4
SETD2	REL
SETD8	REST
SF3B1	RET
SH2B3	RHEB
SH2D1A	RHOA
SHOC2	RICTOR
SHQ1	RIT1
SLX4	RNF43
SMAD2	ROS1
SMAD3	RPS6KA4
SMAD4	RPS6KB2
SMARCA4	RPTOR
SMARCB1	RRAGC
SMARCD1	RRAS
SMO	RRAS2
SMYD3	RTEL1
SOCS1	RUNX1
SOS1	RXRA
SOX17	RYBP
SOX2	SCG5
SOX9	SDHA
SPEN	SDHAF2
SPOP	SDHB
SPRED1	SDHC
SRC	SDHD
SRSF2	SERPINB3
STAG2	SERPINB4
STAT3	SESN1
STAT5A	SESN2
STAT5B	SESN3
STK11	SETD2
STK19	SETDB1
STK40	SF3B1
SUFU	SH2B3
SUZ12	SH2D1A
SYK	SHOC2
TAP1	SHQ1
TAP2	SLFN11
TBX3	SLX4
TCEB1	SMAD2
TCF3	SMAD3
TCF7L2	SMAD4
TEK	SMARCA2
TERT	SMARCA4
TET1	SMARCB1
TET2	SMARCD1
TGFBR1	SMARCE1
TGFBR2	SMO
TMEM127	SMYD3
TMPRSS2	SOCS1
TNFAIP3	SOS1
TNFRSF14	SOX17
TOP1	SOX2
TP53	SOX9
TP53BP1	SPEN
TP63	SPOP
TRAF2	SPRED1
TRAF7	SPRTN
TSC1	SRC
TSC2	SRSF2
TSHR	STAG2
U2AF1	STAT3
UPF1	STAT5A
VEGFA	STAT5B
VHL	STK11
VTCN1	STK19
WHSC1	STK40
WHSC1L1	SUFU
WT1	SUZ12
WWTR1	SYK
XIAP	TAP1
XPO1	TAP2
XRCC2	TBX3
YAP1	TCF3
YES1	TCF7L2
ZFHX3	TEK
	TENT5C
	TERT
	TET1
	TET2
	TGFBR1
	TGFBR2
	TMEM127
	TMPRSS2
	TNFAIP3
	TNFRSF14
	TOP1
	TP53
	TP53BP1
	TP63
	TRAF2
	TRAF7
	TRIP13
	TSC1
	TSC2
	TSHR
	U2AF1
	UPF1
	USP8
	VEGFA
	VHL
	VTCN1
	WHSC1
	WT1
	WWTR1
	XIAP
	XPO1
	XRCC2
	YAP1
	YES1
	ZFHX3
	ZNRF3
	ZRSR2
