## Supplementary Table 2 for "*RRAS* and *RRAS2* mutations are recurrent oncogenic drivers in lung cancer and are sensitive to the pan-RAS inhibitor RMC-6236"

### Sheet: Antibody details
Antibody target	Clone ID	Substrate Recognized	Manufacturer	Catalog Number	Primary Concentration	Secondary Concentration	Host Species
AKT	C67E7	Recognizes total protein	Cell Signaling Technology	4691	1:1000	1:5000	Rabbit
Phospho-AKT	D9E	Ser473. Recognizes phosphorylated AKT1, AKT2 and AKT3	Cell Signaling Technology	4060	1:1000	1:5000	Rabbit
BIM	C34C5	Recognizes total protein	Cell Signaling Technology	2933	1:500	1:2500	Rabbit
C-PARP	D64E10	Recognizes the larger fragment of PARP when cleaved at Asp214	Cell Signaling Technology	5625	1:500	1:2500	Rabbit
Cyclin D1	E3P5S	Recognizes total protein	Cell Signaling Technology	55506	1:1000	1:5000	Rabbit
DUSP4	D9A5	Recognizes total protein	Cell Signaling Technology	5149	1:500	1:2500	Rabbit
DUSP6		Recognizes total protein	Cell Signaling Technology	50945	1:500	1:2500	Rabbit
ERK1/2	137F5	Recognizes total protein	Cell Signaling Technology	4695	1:1000	1:5000	Rabbit
Phospho-ERK1/2	D13.14.4E	Thr202/Tyr204	Cell Signaling Technology	4370	1:1000	1:5000	Rabbit
GAPDH	D16H11	Recognizes total protein	Cell Signaling Technology	5174	1:5000	1:10000	Rabbit
GAPDH conjugated to HRP	D16H11	Recognizes total protein	Cell Signaling Technology	8884	1:5000	Not used	Rabbit
MEK1/2	L38C12	Recognizes total protein	Cell Signaling Technology	4694	1:2000	1:5000	Mouse
Phospho-MEK1/2	41G9	Ser217/Ser221	Cell Signaling Technology	9154	1:1000	1:5000	Rabbit
p70 S6 Kinase	49D7	Recognize total p70 S6 kinase and the closely related p85 S6 kinase	Cell Signaling Technology	2708	1:1000	1:5000	Rabbit
Phospho-p70 S6 Kinase		Thr421/Ser424. Also recognizes p85 S6 Kinase when phosphorylated at Thr444/Ser447	Cell Signaling Technology	9204	1:1000	1:5000	Rabbit
RSK1/RSK2/RSK3 (p90)	32D7	Recognizes total level of all isoforms of p90 RSK (p90 RSK1, p90 RSK2 and p90 RSK3)	Cell Signaling Technology	9355	1:1000	1:5000	Rabbit
Phospho-p90 RSK	D1E9	Thr359. Recognize p90 RSK1 when phosphorylated on Thr359, p90 RSK2 when phosphorylated on Thr365 and p90 RSK3 when phosphorylated at Thr356	Cell Signaling Technology	8753	1:1000	1:5000	Rabbit
S6 ribosomal protein (RPS6)	54D2	Recognizes total protein	Cell Signaling Technology	2317	1:2000	1:5000	Mouse
Phospho-S6 ribosomal protein	D57.2.2E	Ser235/Ser236	Cell Signaling Technology	4858	1:2000	1:10000	Rabbit
Phospho-S6 ribosomal protein	D68F8	Ser240/Ser244	Cell Signaling Technology	5364	1:2000	1:15000	Rabbit
RRAS		Recognizes total protein	Cell Signaling Technology	12815	1:1000	1:5000	Rabbit
RRAS2		Recognizes total protein	Proteintech	12530-1-AP	1:2000	1:10000	Rabbit
SPRED1	D6D8B	Recognizes total protein	Cell Signaling Technology	94063	1:1000	1:5000	Rabbit
SPRY1	D9V6P	Recognizes total protein	Cell Signaling Technology	13013	1:1000	1:5000	Rabbit
SPRY2	D3G1A	Recognizes total protein	Cell Signaling Technology	14954	1:1000	1:5000	Rabbit
Vinculin	E1E9V	Recognizes total protein	Cell Signaling Technology	13901	1:1000	1:10000	Rabbit
Vinculin conjugated to HRP	E1E9V	Recognizse total protein	Cell Signaling Technology	18799	1:1000	Not used	Rabbit
Supplemental Table 2. Details of antibodies used in this study. Clone IDs are given for antibodies when this information was available from the manufacturer. Concentrations of primary and secondary antibodies used for Western blotting experiments are also listed. The concentrations used were determined empirically for cell lines used in this study.
