## Supplementary Table 3 for "*RRAS* and *RRAS2* mutations are recurrent oncogenic drivers in lung cancer and are sensitive to the pan-RAS inhibitor RMC-6236"

### Sheet: Supplemental Table 3
gBlock	Sequence
RRAS WT	ATATGAATTCATGAGCAGCGGTGCCGCTTCCGGGACAGGTAGAGGTAGGCCGAGGGGTGGCGGGCCAGGTCCAGGCGATCCACCTCCGTCTGAGACTCACAAGCTGGTGGTCGTGGGCGGCGGCGGCGTGGGCAAGAGCGCGCTGACCATCCAGTTCATCCAGTCCTACTTCGTGTCTGACTACGACCCCACTATTGAGGACTCCTACACGAAGATCTGCAGTGTGGATGGCATCCCAGCCCGGCTGGACATCCTGGACACCGCGGGCCAGGAAGAGTTCGGGGCCATGAGAGAGCAGTACATGCGTGCTGGCCACGGCTTCCTGCTGGTGTTCGCCATTAACGACCGGCAGAGTTTCAACGAGGTGGGCAAGCTCTTCACGCAGATTCTGCGGGTCAA…
RRAS Q87L	ATATGAATTCATGAGCAGCGGTGCCGCTTCCGGGACAGGTAGAGGTAGGCCGAGGGGTGGCGGGCCAGGTCCAGGCGATCCACCTCCGTCTGAGACTCACAAGCTGGTGGTCGTGGGCGGCGGCGGCGTGGGCAAGAGCGCGCTGACCATCCAGTTCATCCAGTCCTACTTCGTGTCTGACTACGACCCCACTATTGAGGACTCCTACACGAAGATCTGCAGTGTGGATGGCATCCCAGCCCGGCTGGACATCCTGGACACCGCGGGCCTGGAAGAGTTCGGGGCCATGAGAGAGCAGTACATGCGTGCTGGCCACGGCTTCCTGCTGGTGTTCGCCATTAACGACCGGCAGAGTTTCAACGAGGTGGGCAAGCTCTTCACGCAGATTCTGCGGGTCAA…
RRAS2 WT	ATATgaattcATGGCCGCGGCCGGCTGGCGGGACGGCTCCGGCCAGGAGAAGTACCGGCTCGTGGTGGTCGGCGGGGGCGGCGTGGGCAAGTCGGCGCTCACCATCCAGTTCATCCAGTCCTATTTTGTAACGGATTATGATCCAACCATTGAAGATTCTTACACAAAGCAGTGTGTGATAGATGACAGAGCAGCCCGGCTAGATATTTTGGATACAGCAGGACAAGAAGAGTTTGGAGCCATGAGAGAACAGTATATGAGGACTGGCGAAGGCTTCCTGTTGGTCTTTTCAGTCACAGATAGAGGCAGTTTTGAAGAAATCTATAAGTTTCAAAGACAGATTCTCAGAGTAAAGGATCGTGATGAGTTCCCAATGATTTTAATTGGTAATAAAGCAGA…
	Supplemental Table 3. Nucleotide sequence of RRAS (NM_006270) that was ordered as gBlock from Integrated DNA Technologies. Red represents incorporated restriction sites to allow for a T4 ligation reaction using pCX4 vector backbone. Dark blue represents a nucleotide that matches the corresponding sequence found in the refseq sequence for the corresponding cDNA sequence. Underlined nucleotides rep…
