## Supplementary Table 5 for "*RRAS* and *RRAS2* mutations are recurrent oncogenic drivers in lung cancer and are sensitive to the pan-RAS inhibitor RMC-6236"

### Sheet: Ba F3 IC50
Drug	RRAS-WT			RRAS-Q87L			RRAS2-WT			RRAS2-Q72L
	IC50	95% CI		IC50	95% CI		IC50	95% CI		IC50	95% CI
RMC-6236	17.31	13.83, 21.61		4.57	3.84, 5.43		31.5	22.02, 44.51		7.6	6.36, 8.93
binimetinib	2938	1878, 4899		55.42	31.16, 96.92		881.4	541.4, 1468		101	61.31, 157.6
SHC772984	637.5	467.1, 857.8		97.7	52.80, 169.1		838.6	686.4, 1012		81.86	49.55, 131.4
ulixertinib	2446	1941, 3084		23.32	16.34, 33.25		2769	1744, 4456		55.78	42.65, 72.39
Supplemental Table 5A. IC50 values in nM for growth inhibition of RRAS- and RRAS2-Ba/F3 cell lines. The indicated Ba/F3 cell lines were treated for 96 h with inhibitors of ERK1/2 (SHC772984, ulixertinib), MEK1/2 (binimetinib), or RAS (RMC-6236). Nonlinear regression curves were fitted to determine the concentration that inhibits 50% of cell viability.

### Sheet: HBEC IC50
Drug	RRAS-WT			RRAS-Q87L			RRAS2-WT			RRAS2-Q72L
	IC50	95% CI		IC50	95% CI		IC50	95% CI		IC50	95% CI
RMC-6236	31.48	9.41, 103.1		0.33	0.25, 0.44		193	80.69, 494.8		8.077	4.25, 15.52
binimetinib	10142	1786, 659201		4.6	3.14, 6.75		772.3	349.8, 3185		28.22	18.80, 42.68
SHC772984	7551	1077, 2471817		9.78	7.52, 12.59		4471	1279, 28392		33.8	22.72, 50.48
ulixertinib	56784	2624, >100000		7.33	4.88, 10.81		2133	902.4, 11746		44.86	25.87, 79.20
Supplemental Table 5B. IC50 values in nM for growth inhibition of RRAS- and RRAS2-HBEC cell lines. The indicated HBEC cell lines were treated for 96 h with inhibitors of ERK1/2 (SHC772984, ulixertinib), MEK1/2 (binimetinib), or RAS (RMC-6236). Nonlinear regression curves were fitted to determine the concentration that inhibits 50% of cell viability.
